# Netrin G1 Ligand is a new stromal immunomodulator that promotes pancreatic cancer

**DOI:** 10.1101/2024.05.15.594354

**Authors:** Débora B. Vendramini-Costa, Ralph Francescone, Janusz Franco-Barraza, Tiffany Luong, Myree Graves, Ariana Musa de Aquino, Nina Steele, Jaye C. Gardiner, Sérgio Alexandre Alcantara dos Santos, Charline Ogier, Emily Malloy, Leila Borghaei, Esteban Martinez, Dmitry I. Zhigarev, Yinfei Tan, Hayan Lee, Yan Zhou, Kathy Q. Cai, Andres J. Klein-Szanto, Huamin Wang, Mark Andrake, Roland L. Dunbrack, Kerry Campbell, Edna Cukierman

**Affiliations:** Cancer Signaling and Microenvironment; Marvin and Concetta Greenberg Pancreatic Cancer Institute; Nuclear Dynamics in Cancer and Microenvironment, Fox Chace Cancer Center, Temple Health, Philadelphia, PA; Henry Ford Pancreatic Cancer Center, Henry Ford Health; Henry Ford Health + Michigan State University Health Sciences, Detroit, MI; Department of Anatomical Pathology, The University of Texas MD Anderson Cancer Center, Houston, TX

**Author notes:** Corresponding author Edna Cukierman, Fox Chase Cancer Center. 333 Cottman Avenue, Philadelphia, PA. 19111. Equal contribution (Débora B. Vendramini-Costa, Ralph Francescone). **Present address** Charline Ogier: Centre de recherches en cancérologie de Toulouse, Toulouse, France. Dmitry Zhigarev: The Wistar Institute. Philadelphia, PA.

**Keywords:** NGL-1, *LRRC4C*, pancreatic cancer, cancer-associated fibroblasts, tumor microenvironment, Immunosuppression

## Abstract

Understanding pancreatic cancer biology is fundamental for identifying new targets and for developing more effective therapies. In particular, the contribution of the stromal microenvironment to pancreatic cancer tumorigenesis requires further exploration. Here, we report the stromal roles of the synaptic protein Netrin G1 Ligand (NGL-1) in pancreatic cancer, uncovering its pro-tumor functions in cancer-associated fibroblasts and in immune cells. We observed that the stromal expression of NGL-1 inversely correlated with patients’ overall survival. Moreover, germline knockout (KO) mice for NGL-1 presented decreased tumor burden, with a microenvironment that is less supportive of tumor growth. Of note, tumors from NGL-1 KO mice produced less immunosuppressive cytokines and displayed an increased percentage of CD8^+^ T cells than those from control mice, while preserving the physical structure of the tumor microenvironment. These effects were shown to be mediated by NGL-1 in both immune cells and in the local stroma, in a TGF-β-dependent manner. While myeloid cells lacking NGL-1 decreased the production of immunosuppressive cytokines, NGL-1 KO T cells showed increased proliferation rates and overall polyfunctionality compared to control T cells. CAFs lacking NGL-1 were less immunosuppressive than controls, with overall decreased production of pro-tumor cytokines and compromised ability to inhibit CD8^+^ T cells activation. Mechanistically, these CAFs downregulated components of the TGF-β pathway, AP-1 and NFAT transcription factor families, resulting in a less tumor-supportive phenotype. Finally, targeting NGL-1 genetically or using a functionally antagonistic small peptide phenocopied the effects of chemotherapy, while modulating the immunosuppressive tumor microenvironment (TME), rather than eliminating it. We propose NGL-1 as a new local stroma and immunomodulatory molecule, with pro-tumor roles in pancreatic cancer.

**Statement of Significance:** Here we uncovered the pro-tumor roles of the synaptic protein NGL-1 in the tumor microenvironment of pancreatic cancer, defining a new target that simultaneously modulates tumor cell, fibroblast, and immune cell functions. This study reports a new pathway where NGL-1 controls TGF-β, AP-1 transcription factor members and NFAT1, modulating the immunosuppressive microenvironment in pancreatic cancer. Our findings highlight NGL-1 as a new stromal immunomodulator in pancreatic cancer.
