## Supplementary material for "Netrin G1 Ligand is a new stromal immunomodulator that promotes pancreatic cancer": Sup Table 2

### Sheet: conc norm to pancreas weight
		G-CSF (13)	Eotaxin (14)	GM-CSF (15)	IFNgamma (19)	IL-1alpha (21)	IL-1beta (25)	IL-2 (26)	IL-4 (28)	IL-3 (29)	IL-5 (30)	IL-6 (34)	IL-7 (36)	IL-9 (38)	IL-10 (43)	IL-12p40 (45)	IL-12p70 (47)	LIF (51)	IL-13 (52)	LIX (53)	IL-15 (54)	IL-17 (56)	IP-10 (57)	KC (61)	MCP-1 (62)	MIP-1alpha (64)	MIP-1beta (66)	M-CSF (67)	MIP-2 (73)	MIG (74)	RANTES (75)	VEGF (76)	TNFalpha (77)
WT 834		7812.6	326	7544.4	82	760.8	453.2	0	53	0	208.2	102678	20.8	1945.6	562.8	0	0	3018	0	4367.6	78.8	11.6	8082.2	22583.4	3507	389.6	421	198.6	52915.4	39944	0	17951.8	60.6
827		31681.9	1000.27	32315.9	136.712	1284.11	667.945	163.014	66.5753	0	447.945	368882	0	11583	1091.23	0	232.603	4428.22	0	5544.93	133.151	28.7671	10583.3	67927.4	9313.7	681.37	508.219	205.753	71498.6	52138.1	43.0137	14154.5	102.192
788		51741.7	546.221	999.824	52.1968	826.362	446.749	62.3902	61.6872	0	707.733	314835	8.43585	4052.02	519.156	0	144.815	4569.6	0	3301.58	85.413	16.696	2013.36	36748.5	8152.02	417.223	338.489	75.3954	54584.5	2663.27	0	7603.69	68.8928
798		88429.1	389.552	2211.19	55.9701	1439.55	435.075	0	157.463	0	2096.27	726510	0	2519.4	1326.87	0	72.3881	8832.84	0	3588.81	0	35.8209	5800.75	117569	15586.6	1194.03	1195.52	119.403	59982.8	3826.87	0	12400.7	226.119
801		20936.2	834.646	1745.67	45.6693	1050	160.236	90.1575	83.0709	0	404.331	437971	0	5084.25	1200.79	0	38.189	4784.25	0	4936.61	0	32.2835	4385.04	76134.3	7206.69	503.937	609.449	73.622	48853.1	508.661	0	5631.5	75.9843
792		109193	996.288	1397.22	83.7587	729.234	473.086	0	118.561	0	599.768	508206	1.39211	4722.74	692.807	0	119.026	6291.18	0	7045.24	64.7332	21.3457	3840.14	153320	14429.7	564.037	541.299	49.652	115141	4229	0	7506.26	86.5429
KO 830		135853	1319.64	8335.36	48.5714	994.643	1576.07	143.929	272.143	111.071	3018.21	692773	11.4286	3192.86	1297.14	0	248.929	10581.1	248.929	16756.8	173.571	36.4286	20428.9	213385	12797.1	1191.43	912.143	220.357	302394	91370.4	63.2143	21171.8	205
844		25491.9	873.077	24451.5	127.692	978.846	1018.46	52.3077	84.6154	0	323.077	249189	0	3860	619.231	0	0	4518.46	0	8483.46	0	13.0769	24901.2	57096.2	9573.08	891.154	616.154	201.154	135560	93126.2	42.3077	30196.9	140.769
765		10622.3	0	340.335	0	0	39.0335	0	43.3086	0	89.5911	156009	0	580.483	232.714	0	0	2002.04	0	155.948	0	0	1673.05	15501.7	2974.91	121.19	0	2.04461	8746.1	744.61	0	3057.06	33.0855
784		492.04	964.179	422.886	231.343	493.532	125.373	0	198.01	0	264.677	1204.48	4.47761	443.284	1627.86	138.308	1136.32	235.821	1160.7	11299	70.1493	100.995	140.796	0	2220.9	471.642	126.866	841.294	2582.09	153.234	0	20.398	101.99
785		54787.1	900.877	2022.81	63.3772	544.737	366.667	0	110.746	0	4900.66	368336	0	1630.04	614.693	0	28.9474	8153.07	0	4480.92	106.579	30.2632	11311.6	73771.1	16298	405.263	434.868	364.912	67823.7	3225	0	2982.68	116.447
776		25245.9	433.333	1356.3	133.704	1197.78	298.889	165.556	81.4815	0	544.444	295190	0	5750.74	1090	0	138.519	5574.07	0	3523.7	26.6667	15.5556	3099.63	66618.1	5363.7	535.556	525.556	118.889	41249.6	2896.3	0	6271.85	73.7037

### Sheet: normalizations for heatmaps
G-CSF			CCL11			GM-CSF			IFNgamma			IL-1a			IL1-b			IL-2
WT	KO		WT PBS	KO PBS		WT PBS	KO PBS		WT PBS	KO PBS		WT PBS	KO PBS		WT PBS	KO PBS		WT PBS	KO PBS
7812.6	135853		326	1319.64		7544.4	8335.36		82	133.929		760.8	994.643		453.2	1576.07		0	143.929
31681.9	25491.9		1000.27	873.077		32315.9	24451.5		136.712	127.692		1284.11	978.846		667.945	1018.46		163.014	52.3077
51741.7	10622.3		546.221	0		999.824	340.335		52.1968	0		826.362	0		446.749	39.0335		62.3902	0
88429.1	492.04		389.552	964.179		2211.19	422.886		55.9701	231.343		1439.55	493.532		435.075	125.373		0	0
20936.2	54787.1		834.646	900.877		1745.67	2022.81		45.6693	63.3772		1050	544.737		160.236	366.667		90.1575	0
109193	25245.9		996.288	433.333		1397.22	1356.3		83.7587	133.704		729.234	1197.78		473.086	298.889		0	165.556
51632.4	42082.1		682.164	748.518		7702.37	6154.87		76.0512	115.008		1015.01	701.589		439.382	570.749		52.5936	60.2986
normalized			normalized			normalized			normalized			normalized			normalized			normalized
WT	KO		WT	KO		WT	KO		WT	KO		WT	KO		WT	KO		WT	KO
0.151312	2.63116		0.477891	1.9345		0.979491	1.08218		1.07822	1.76103		0.749549	0.979934		1.03145	3.58702		0	2.73662
0.613606	0.49372		1.46633	1.27986		4.19558	3.17455		1.79763	1.67903		1.26512	0.964371		1.52019	2.31794		3.0995	0.994565
1.00212	0.20573		0.800719	0		0.129807	0.0441857		0.686338	0		0.814142	0		1.01677	0.0888372		1.18627	0
1.71267	0.00952967		0.571054	1.41341		0.28708	0.0549033		0.735953	3.04194		1.41826	0.486234		0.990197	0.28534		0	0
0.405486	1.0611		1.22353	1.32062		0.226641	0.262622		0.600507	0.833349		1.03447	0.536681		0.364686	0.834506		1.71423	0
2.11481	0.488955		1.46048	0.635234		0.181401	0.176088		1.10135	1.75807		0.718451	1.18007		1.07671	0.680249		0	3.14783
IL-4			IL-5			IL-6			IL-7			IL-9			IL-10			IL-12p70
WT PBS	KO PBS		WT PBS	KO PBS		WT PBS	KO PBS		WT PBS	KO PBS		WT PBS	KO PBS		WT PBS	KO PBS		WT PBS	KO PBS
53	272.143		208.2	3018.21		102678	692773		20.8	11.4286		1945.6	3192.86		562.8	1297.14		0	248.929
66.5753	84.6154		447.945	323.077		368882	249189		0	0		11583	3860		1091.23	619.231		232.603	0
61.6872	43.3086		707.733	89.5911		314835	156009		8.43585	0		4052.02	580.483		519.156	232.714		144.815	0
157.463	198.01		2096.27	264.677		726510	1204.48		0	4.47761		2519.4	443.284		1326.87	1627.86		72.3881	136.318
83.0709	110.746		404.331	4900.66		437971	368336		0	0		5084.25	1630.04		1200.79	614.693		38.189	28.9474
118.561	81.4815		599.768	544.444		508206	295190		1.39211	0		4722.74	5750.74		692.807	1090		119.026	138.519
90.0596	131.717		744.041	1523.44		409847	293783		5.10466	2.65103		4984.5	2576.23		898.942	913.607		101.17	92.1188
normalized			normalized			normalized			normalized			normalized			normalized			normalized
WT	KO		WT	KO		WT	KO		WT	KO		WT	KO		WT	KO		WT	KO
0.588499	3.02181		0.279823	4.05652		0.250528	1.69032		4.07471	2.23885		0.39033	0.640557		0.62607	1.44297		0	2.46049
0.739237	0.939549		0.602044	0.434219		0.900047	0.608004		0	0		2.3238	0.7744		1.21391	0.688844		2.29912	0
0.684959	0.480888		0.951202	0.120411		0.768177	0.380651		1.65258	0		0.812924	0.116458		0.57752	0.258875		1.43141	0
1.74843	2.19865		2.81741	0.355729		1.77264	0.00293885		0	0.877162		0.505447	0.0889323		1.47603	1.81086		0.715508	1.34742
0.922399	1.22969		0.543425	6.58654		1.06862	0.898714		0	0		1.02001	0.327022		1.33578	0.683796		0.377473	0.286126
1.31648	0.904751		0.806095	0.73174		1.23999	0.720244		0.272714	0		0.947484	1.15372		0.770692	1.21254		1.17649	1.36916
LIF			CXCL5			IL-15			IL-17			CXCL10			CXCL1			MCP-1
WT PBS	KO PBS		WT PBS	KO PBS		WT PBS	KO PBS		WT PBS	KO PBS		WT PBS	KO PBS		WT PBS	KO PBS		WT PBS	KO PBS
3018	10581.1		4367.6	16756.8		78.8	173.571		11.6	36.4286		8082.2	20428.9		22583.4	213385		3507	12797.1
4428.22	4518.46		5544.93	8483.46		133.151	0		28.7671	13.0769		10583.3	24901.2		67927.4	57096.2		9313.7	9573.08
4569.6	2002.04		3301.58	155.948		85.413	0		16.696	0		2013.36	1673.05		36748.5	15501.7		8152.02	2974.91
8832.84	235.821		3588.81	11299		0	70.1493		35.8209	100.995		5800.75	140.796		117569	0		15586.6	2220.9
4784.25	8153.07		4936.61	4480.92		0	106.579		32.2835	30.2632		4385.04	11311.6		76134.3	73771.1		7206.69	16298
6291.18	5574.07		7045.24	3523.7		64.7332	26.6667		21.3457	15.5556		3840.14	3099.63		153320	66618.1		14429.7	5363.7
5320.68	5177.42		4797.46	7449.97		60.3495	62.8277		24.4189	32.7199		5784.13	10259.2		79047.2	71061.9		9699.28	8204.63
normalized			normalized			normalized			normalized			normalized			normalized			normalized
WT	KO		WT	KO		WT	KO		WT	KO		WT	KO		WT	KO		WT	KO
0.567221	1.98867		0.910398	3.49284		1.30573	2.8761		0.475043	1.49182		1.39731	3.53189		0.285695	2.69946		0.361573	1.31939
0.832265	0.849226		1.1558	1.76832		2.20633	0		1.17807	0.535526		1.82971	4.30508		0.859327	0.722304		0.960246	0.986988
0.858837	0.376276		0.688193	0.0325063		1.41531	0		0.683732	0		0.348083	0.289248		0.464893	0.196106		0.840477	0.306714
1.66009	0.0443216		0.748063	2.3552		0	1.16238		1.46694	4.13594		1.00287	0.0243418		1.48733	0		1.60698	0.228975
0.89918	1.53234		1.02901	0.934019		0	1.76603		1.32207	1.23934		0.758116	1.95563		0.963149	0.933253		0.743013	1.68033
1.1824	1.04762		1.46854	0.734493		1.07264	0.441871		0.874148	0.63703		0.66391	0.535885		1.93961	0.842764		1.48771	0.553
MIP1a			MIP1b			m-CSF			MIP2			CXCL9			VEGF			TNFalpha
WT PBS	KO PBS		WT PBS	KO PBS		WT PBS	KO PBS		WT PBS	KO PBS		WT PBS	KO PBS		WT PBS	KO PBS		WT PBS	KO PBS
389.6	1191.43		421	912.143		198.6	220.357		52915.4	302394		39944	91370.4		17951.8	21171.8		60.6	205
681.37	891.154		508.219	616.154		205.753	201.154		71498.6	135560		52138.1	93126.2		14154.5	30196.9		102.192	140.769
417.223	121.19		338.489	0		75.3954	2.04461		54584.5	8746.1		2663.27	744.61		7603.69	3057.06		68.8928	33.0855
1194.03	471.642		1195.52	126.866		119.403	841.294		59982.8	2582.09		3826.87	153.234		12400.7	20.398		226.119	101.99
503.937	405.263		609.449	434.868		73.622	364.912		48853.1	67823.7		508.661	3225		5631.5	2982.68		75.9843	116.447
564.037	535.556		541.299	525.556		49.652	118.889		115141	41249.6		4229	2896.3		7506.26	6271.85		86.5429	73.7037
625.033	602.705		602.33	435.931		120.404	291.442		67162.6	93059.3		17218.3	31919.3		10874.8	10616.8		103.389	111.833
normalized			normalized			normalized			normalized			normalized			normalized			normalized
WT	KO		WT	KO		WT	KO		WT	KO		WT	KO		WT	KO		WT	KO
0.623327	1.90619		0.698953	1.51436		1.64944	1.83014		0.78787	4.50242		2.31986	5.30658		1.65078	1.94688		0.586139	1.98281
1.09013	1.42577		0.843756	1.02295		1.70885	1.67065		1.06456	2.01838		3.02806	5.40855		1.30159	2.77679		0.988425	1.36156
0.667522	0.193893		0.561966	0		0.626185	0.0169812		0.812722	0.130223		0.154677	0.0432452		0.699206	0.281116		0.666349	0.320011
1.91035	0.754587		1.98483	0.210625		0.991684	6.98724		0.893098	0.0384453		0.222256	0.00889947		1.14032	0.00187572		2.18708	0.986474
0.806257	0.648387		1.01182	0.721977		0.611457	3.03072		0.727386	1.00984		0.0295419	0.187301		0.51785	0.274275		0.734939	1.12631
0.902412	0.856844		0.898676	0.872538		0.412377	0.987414		1.71437	0.614175		0.245611	0.16821		0.690247	0.576735		0.837065	0.712881
