## Supplementary material for "Netrin G1 Ligand is a new stromal immunomodulator that promotes pancreatic cancer": Sup Table 4

### Sheet: Ingenuity
© 2000-2021 QIAGEN. All rights reserved.
Canonical Pathways	Tcells.markers - 2021-10-27 10:50 AM	Neutrophil.markers - 2021-10-27 10:49 AM	Myeloid.markers - 2021-10-27 10:48 AM	Fb.markers - 2021-10-27 10:47 AM	Epithelial.markers - 2021-10-27 10:47 AM	Bcells.markers - 2021-10-26 04:54 PM
Oxidative Phosphorylation	-2.117	-5.466	3.893	3.051	2.4	1.512
EIF2 Signaling	3.507	-1.521	5.171	2.524	-0.277	4.082
Coronavirus Pathogenesis Pathway	-4.012	-1.067	-3.615	-2.646	0	-4.226
G-Protein Coupled Receptor Signaling	-2.782	-2.194	-4.093	-3.272	-1.512	-1.567
Actin Cytoskeleton Signaling	-1.976	-3.202	-3.395	-1.807	-1.043	-1.4
IL-8 Signaling	-2.795	-3.015	-3.086	-1.46	-1.789	-0.471
Hepatic Fibrosis Signaling Pathway	-2.286	-2.224	-3.654	-1.605	-2.121	-0.686
Ephrin Receptor Signaling	-1.732	-3.042	-2.795	-1.807	-1.414	-1.633
Integrin Signaling	-2.271	-2.534	-2.828	-2.357	-2.041	-0.378
Signaling by Rho Family GTPases	-2.921	-1.667	-2.874	-1.886	-1.46	-1.569
Regulation of Actin-based Motility by Rho	-2.828	-2.4	-1.4	-0.333	-3.162	-1.698
Phagosome Formation	-1.432	-2.151	-4.472	-1.877	-1.671	0
CXCR4 Signaling	-1.915	-2.191	-2.611	-0.775	-2.5	-1
Phospholipase C Signaling	-1.677	-1.298	-2.333	-1.886	-2.236	-1.528
Fcγ Receptor-mediated Phagocytosis in Macrophages and Monocytes	-1.569	-1.177	-3.55	-1.941	-1.732	-0.943
Systemic Lupus Erythematosus In B Cell Signaling Pathway	-1.576	-2.138	-1.82	-2.746	-1.8	-0.577
Synaptogenesis Signaling Pathway	-0.822	-2.064	-3.015	-3.272	-0.655	-0.756
TREM1 Signaling	-2.309	-1.091	-2.132	-2.236	1	-1.633
RHOGDI Signaling	2.2	1.569	2.268	1.155	1.789	1.342
NF-κB Activation by Viruses	-0.894	-2.065	-1.886	-1.89	-1.89	-1.667
Antioxidant Action of Vitamin C	1.342	1.886	2.887	2	0.816	1.342
Crosstalk between Dendritic Cells and Natural Killer Cells	-3.051	1.134	-2.887	-0.816	N/A	-2.333
NGF Signaling	0.229	-2.646	-1.877	-2.673	-2.111	-0.632
RHOA Signaling	-1.414	-2.236	-1.5	-0.632	-2.496	-1.886
Estrogen Receptor Signaling	-2.517	-3.302	-0.42	-1.414	-1.508	-1
FAT10 Cancer Signaling Pathway	-1.897	-1.155	-1.897	-1.89	0.816	-2.449
PPAR Signaling	1.147	3.286	3	1.155	-0.302	1.155
α-Adrenergic Signaling	-0.5	-2.84	-2.496	-1.342	-1.89	-0.816
ILK Signaling	-3.157	-1.121	-1.976	-1.134	-2.183	-0.218
Cardiac Hypertrophy Signaling	-1.976	-1.718	-2.534	-1.606	-1.606	-0.258
PAK Signaling	-0.471	-2.982	-2.236	-1.89	-1.667	0.447
Actin Nucleation by ARP-WASP Complex	-1.291	-1.606	-1.528	-0.816	-2.646	-1.732
Gαq Signaling	-2.353	-1	-2.502	-2.324	-0.832	-0.535
Gα12/13 Signaling	-0.943	-2.117	-2.558	-2.138	-1.155	0.632
4-1BB Signaling in T Lymphocytes	-2.236	-1.387	-2.646	-1.633	0.816	-0.816
Adrenomedullin signaling pathway	-1.177	-2.058	-1.347	-2.673	-0.775	-1.5
Ephrin B Signaling	-1	-2.496	-2.673	-0.816	-1.633	-0.816
RANK Signaling in Osteoclasts	-1.698	-1.4	-2.357	-2.324	1.265	0.333
Thrombin Signaling	-0.898	-1.768	-1.961	-2	-2	-0.577
Paxillin Signaling	1.069	-0.688	-2.4	-2.236	-1.667	-1.134
fMLP Signaling in Neutrophils	-1.347	-1.671	-0.962	-2.887	-1.387	-0.853
GNRH Signaling	-0.378	-2.694	-2.502	-1.147	-1.291	-1.069
Unfolded protein response	-1.213	0.447	-2.982	-1.89	1.508	-1
IL-6 Signaling	-1	-2.466	-2.121	-2.668	0	-0.775
PCP (Planar Cell Polarity) Pathway	-2	-0.816	-2.236	-2.121	-1	-0.816
Agrin Interactions at Neuromuscular Junction	-0.632	-1.604	-2.357	-1.633	-1.414	-1.342
HMGB1 Signaling	-2.132	-2.121	-2.268	-1.5	-0.905	0
Corticotropin Releasing Hormone Signaling	-1.698	-1.342	-2.887	-1.897	-0.707	0.378
Neuroinflammation Signaling Pathway	-1.48	-1.511	-2.429	-0.539	-0.894	-2.043
ERK5 Signaling	1	-1.091	-2	-1.897	-1.897	-1
Cholecystokinin/Gastrin-mediated Signaling	-1.347	-1.732	-3	-1.291	-0.905	-0.577
PI3K Signaling in B Lymphocytes	-1	-1.808	-1.826	-2.324	-0.5	-1.3
Chemokine Signaling	-0.471	-2.524	-3.273	-1.134	0.302	-0.905
Thyroid Cancer Signaling	-0.5	-2.84	-1.069	-1.414	-2.111	0.577
Regulation of Cellular Mechanics by Calpain Protease	1.89	-2.496	-1.508	N/A	-0.447	-2
Cardiac Hypertrophy Signaling (Enhanced)	-1.109	-1.912	-2.668	-1.915	-0.192	-0.539
Senescence Pathway	0.801	-1.414	-2.309	-2.646	-0.354	-0.784
Insulin Secretion Signaling Pathway	-1.543	-2.064	-1.521	-1.528	-1.528	0
Oxytocin Signaling Pathway	-0.469	-0.781	-2	-1.789	-1.342	-1.789
Mouse Embryonic Stem Cell Pluripotency	1.414	-1.789	-1.147	-1.265	-1.265	1.265
Melatonin Signaling	-1.265	-1.5	-1.667	-1.342	-1.342	1
HGF Signaling	0.209	-2.502	-2.449	-1.897	-0.333	0.707
Ferroptosis Signaling Pathway	-2.132	-1.257	-1.569	-0.302	-0.832	-2
RAC Signaling	0.447	-2.335	-1.671	-2.333	-1.069	-0.229
Regulation Of The Epithelial Mesenchymal Transition In Development Pathway	-2.236	-1	N/A	-2.828	0	-2
Natural Killer Cell Signaling	-1.718	-1.265	-1.543	-1.789	0.5	1.225
Non-Small Cell Lung Cancer Signaling	0.535	-2.138	-1.387	-2.646	-1	0.333
Acute Phase Response Signaling	-1.4	-2.333	-1.715	-1.789	-0.258	-0.535
Neuregulin Signaling	0	-2.5	-1.807	-1.897	-1	0.816
Reelin Signaling in Neurons	-0.277	-1.177	-2.294	-2.646	-1.387	0.229
Assembly of RNA Polymerase II Complex	-2.646	-2.309	1.155	N/A	-1.897	N/A
Opioid Signaling Pathway	-1.333	-1.067	-2	-1.147	-0.816	-1.633
Glycolysis I	-2.449	-1.89	-1	N/A	-2.646	N/A
PTEN Signaling	0.853	1.732	1.4	1.897	1.508	-0.577
Coronavirus Replication Pathway	-1	-2.309	-1	-2	1.633	N/A
CD28 Signaling in T Helper Cells	-1.633	-1.095	-1.633	-3.051	0.333	0.192
White Adipose Tissue Browning Pathway	-1.414	-0.577	-2.333	-0.632	-1.633	-1.342
Colorectal Cancer Metastasis Signaling	-1.567	-1.093	-0.632	-2.041	-1.606	0.943
CNTF Signaling	1.155	-2.138	-0.471	-1.342	-1.134	1.633
PI3K/AKT Signaling	-0.756	-1.581	-2.197	-1.387	-1.414	-0.471
B Cell Activating Factor Signaling	-2.449	-1.155	-1.89	-1.414	0.447	-0.447
3-phosphoinositide Degradation	-2.558	-0.655	-1.512	-2.111	-0.632	-0.302
ICOS-ICOSL Signaling in T Helper Cells	-1.46	0.775	-1.528	-1.508	0.707	-1.789
Spliceosomal Cycle	-1.414	-2.333	1.414	N/A	-1.414	1.134
Regulation Of The Epithelial Mesenchymal Transition By Growth Factors Pathway	-1.225	-1.333	-1.732	-2.4	-0.775	-0.243
14-3-3-mediated Signaling	-0.426	-2.828	-1.342	-1.414	-1.387	0.302
D-myo-inositol (3,4,5,6)-tetrakisphosphate Biosynthesis	-2.524	-0.655	-0.853	-2.714	-0.632	-0.302
D-myo-inositol (1,4,5,6)-Tetrakisphosphate Biosynthesis	-2.524	-0.655	-0.853	-2.714	-0.632	-0.302
Endometrial Cancer Signaling	0.632	-1.807	-0.905	-2.236	-1.633	0.447
IL-1 Signaling	-2.53	-0.655	-1.941	-1.414	-0.378	-0.707
GDNF Family Ligand-Receptor Interactions	-0.535	-3	-0.905	-1.633	-0.816	0.707
Superpathway of Inositol Phosphate Compounds	-2.041	-1.569	-0.174	-2.138	-1.387	0.277
Autophagy	-1.961	-0.42	-1.761	-1	1.342	-1.095
BEX2 Signaling Pathway	-1.807	0.943	-1.265	-1.5	0.905	1.155
Wound Healing Signaling Pathway	-1.8	-1.667	-1.826	-0.378	-1.091	-0.775
TNFR1 Signaling	-1.508	-2.065	-1.5	-0.816	0	-1.633
Melanocyte Development and Pigmentation Signaling	0.243	-2.065	-1.213	-2.121	-1.134	0.707
ERBB4 Signaling	0.243	-2.673	-0.577	-1.633	-1.342	1
D-myo-inositol-5-phosphate Metabolism	-2.236	-1.043	-0.816	-2.111	-0.905	-0.302
Ovarian Cancer Signaling	0.302	-1.5	-0.832	-2.828	-0.816	1.134
Pulmonary Healing Signaling Pathway	-0.577	-0.845	-0.756	-2.683	-1.147	-1.387
p70S6K Signaling	0.784	-1.732	-1.279	-0.632	-1.897	1.069
Glioblastoma Multiforme Signaling	-0.426	-2.2	-1.706	-1.732	-0.775	0.535
Production of Nitric Oxide and Reactive Oxygen Species in Macrophages	-1.298	-1.605	-2.137	-0.6	0.688	-1.043
Breast Cancer Regulation by Stathmin1	-1.109	-2.496	-1.286	-0.392	-2.041	0
Fc Epsilon RI Signaling	0.853	-1.091	-1.877	-1.633	-1.134	0.707
AMPK Signaling	-0.943	-0.186	-1.8	-0.277	-1.897	2.138
Role of NFAT in Regulation of the Immune Response	-0.48	-1.151	-2.874	-1.604	0	-1.095
MSP-RON Signaling In Cancer Cells Pathway	0.186	-2.197	-1	-2.236	-1.342	-0.243
Salvage Pathways of Pyrimidine Ribonucleotides	-0.943	-1.964	-1.213	-1.897	-1.155	0
Pyroptosis Signaling Pathway	-2.138	-0.209	0.209	-1.633	0.447	-2.53
iNOS Signaling	-2.309	-1.147	-1.604	-0.378	-1	-0.707
Endothelin-1 Signaling	-0.209	-3.138	-1.46	0	-2	-0.333
GM-CSF Signaling	0.5	-2.236	-0.626	-2.236	-0.816	0.707
EGF Signaling	0.535	-1.291	-1.291	-1.897	0.816	1.265
MSP-RON Signaling In Macrophages Pathway	1.043	-0.962	-0.928	-1.291	-1.155	1.698
Sphingosine-1-phosphate Signaling	-0.277	-1.414	-0.775	-1.134	-2.646	0.816
LPS-stimulated MAPK Signaling	-0.229	-2.117	-2.524	-0.707	-0.905	-0.577
HER-2 Signaling in Breast Cancer	0.603	-0.14	-1.342	-2.4	-1.3	-1.257
VEGF Family Ligand-Receptor Interactions	0	-2.668	-1.155	-1.414	-1.342	0.447
Renal Cell Carcinoma Signaling	0	-2.5	-2	-1	-0.816	0.707
Role of NANOG in Mammalian Embryonic Stem Cell Pluripotency	0.775	-1.807	-0.535	-1.134	-1.134	1.633
VEGF Signaling	-0.447	-2.065	-1.147	-2.333	-1	0
Glioma Signaling	0.229	-2.5	-0.728	-1.897	-1.633	0
Synaptic Long Term Depression	-0.229	-2.132	-2.065	0.632	-1.897	0
CCR3 Signaling in Eosinophils	0.258	-1.941	-1.807	-0.447	-1.414	1
FLT3 Signaling in Hematopoietic Progenitor Cells	0.728	-1.964	-1.342	-2.121	-0.707	0
Xenobiotic Metabolism General Signaling Pathway	0.218	-1.225	-1.528	-3.051	-0.832	0
Sirtuin Signaling Pathway	0.169	1.633	-1.98	-1.826	-1.061	0.18
Role of IL-17F in Allergic Inflammatory Airway Diseases	-1.342	-1.508	-2.121	-1.414	0.447	N/A
Hypoxia Signaling in the Cardiovascular System	-1.134	-1.667	-0.816	-1.134	0.447	-1.633
Gαs Signaling	-1.89	-0.832	-0.832	-1.633	-0.816	-0.816
Glioma Invasiveness Signaling	-0.832	-0.775	-0.688	-1.667	-2.449	-0.378
p38 MAPK Signaling	0.905	-1	-2.673	-1	-0.816	-0.378
Renin-Angiotensin Signaling	-0.392	-1.633	-1.528	-2.309	-0.632	0.277
Acute Myeloid Leukemia Signaling	1	-0.655	-1	-2.646	-0.707	0.707
Apelin Cardiomyocyte Signaling Pathway	-1.213	-2.5	-1	-0.333	-1.265	-0.378
Thrombopoietin Signaling	-0.229	-2.828	-0.775	-1.134	-0.707	1
Polyamine Regulation in Colon Cancer	-0.5	-1.279	-1.698	-1.89	-0.378	0.905
Pyridoxal 5'-phosphate Salvage Pathway	-0.535	-1.213	-1	-2.121	-0.632	1.134
G Beta Gamma Signaling	-0.655	-1.706	-1.606	-0.707	-1.508	-0.447
Macropinocytosis Signaling	1.155	-1.508	-1.155	-1	-1.342	-0.447
TEC Kinase Signaling	-1.257	0.209	-1.706	-1.387	-1.508	-0.535
Tumor Microenvironment Pathway	-1.633	-2.058	-1.029	-0.816	0.577	-0.471
Regulation of eIF4 and p70S6K Signaling	0.775	-1.789	-1.147	-0.447	-1	1.414
Apelin Pancreas Signaling Pathway	2.236	-1.414	0.447	2	N/A	0.447
Leukocyte Extravasation Signaling	-1.095	-0.507	-3.087	-1.606	0	0.243
Ceramide Signaling	-0.471	-1	-1.147	-1.732	0.447	-1.732
CD40 Signaling	-0.728	-0.853	-1.807	-1.414	1.134	0.577
ERB2-ERBB3 Signaling	0.535	-2.324	0	-2.236	-1.414	0
TCA Cycle II (Eukaryotic)	-2.236	-2	-2.236	N/A	N/A	N/A
IGF-1 Signaling	0.626	-1.789	-1.279	-0.277	0	2.496
Xenobiotic Metabolism PXR Signaling Pathway	-0.816	0.728	1.414	-1.508	-1	1
ERK/MAPK Signaling	-0.507	-2.03	-1.257	-1.155	-1.069	-0.426
UVC-Induced MAPK Signaling	-0.775	-1.807	-2.111	-1.414	-0.333	0
Epithelial Adherens Junction Signaling	-1.606	-1.441	-2.921	-0.471	0	0
Apelin Endothelial Signaling Pathway	-0.756	-1.732	-2.041	-1.265	-0.632	0
3-phosphoinositide Biosynthesis	-1.706	-1.225	0.192	-2.111	-0.905	0.277
Pulmonary Fibrosis Idiopathic Signaling Pathway	0.507	-0.16	-1.667	-2.082	-1.147	-0.853
ERBB Signaling	0	-2.236	-2.183	-1.265	-0.333	0.378
LXR/RXR Activation	1.633	-0.218	-0.775	0.277	2.111	-1.342
P2Y Purigenic Receptor Signaling Pathway	-0.816	-1.671	-0.655	-1.732	-0.905	-0.577
Aldosterone Signaling in Epithelial Cells	0.775	-2.496	-0.632	-0.816	-0.816	0.816
Role of PI3K/AKT Signaling in the Pathogenesis of Influenza	-0.333	-0.832	-0.632	-2.449	-0.447	1.633
Necroptosis Signaling Pathway	-1.147	-0.928	-1.521	-1.604	-0.577	-0.535
T Cell Receptor Signaling	0	0.149	-3.507	-2.4	-0.229	0
NER (Nucleotide Excision Repair, Enhanced Pathway)	-0.302	-1.5	1.886	0.447	-1.807	-0.333
TNFR2 Signaling	-1	-1.291	-1.265	-0.816	0	-1.89
MIF-mediated Glucocorticoid Regulation	-1	-0.302	-1.89	0	-0.816	-2.236
Death Receptor Signaling	-1.291	0.229	-0.258	-2.121	-1.265	-1
Neurotrophin/TRK Signaling	0	-2.683	-1.291	-1.414	-0.378	0.378
Gluconeogenesis I	-2	-1.89	N/A	N/A	-2.236	N/A
Prolactin Signaling	0.816	-2.982	-0.728	0.632	-0.333	0.632
IL-2 Signaling	0	-2	-1.069	-1	-1.342	0.707
IL-23 Signaling Pathway	0.302	0.333	1.134	-1.633	2	0.707
UVA-Induced MAPK Signaling	1.134	-2.714	0	N/A	-2.236	N/A
p53 Signaling	1.387	-0.577	0.577	-1	-0.378	-2.121
Protein Kinase A Signaling	1.021	-0.378	-1.54	-1.633	0.2	-1.257
Netrin Signaling	-2.236	1.342	0.816	-1.633	N/A	N/A
HIF1α Signaling	1.406	-0.745	-2.021	-1.177	-0.209	-0.447
FGF Signaling	1.265	-1	-1.387	-1.897	0	-0.447
Leptin Signaling in Obesity	0.816	-1.667	0	-1.342	1	1.134
BAG2 Signaling Pathway	-0.258	-1.5	-1.069	1.667	0.832	0.632
BER (Base Excision Repair) Pathway	-0.447	-0.632	-2.53	N/A	-2.333	0
Type II Diabetes Mellitus Signaling	-0.243	-1.706	-0.5	-1.508	-0.707	-1.265
Insulin Receptor Signaling	-0.192	-1.961	-0.557	-0.775	-1.291	1.147
Purine Nucleotides Degradation II (Aerobic)	-2.236	1	-1.342	-1.342	N/A	N/A
CSDE1 Signaling Pathway	-1.134	0.258	-0.302	-1.667	-1.414	-1.134
BMP signaling pathway	-1.155	-0.688	-1.941	-2.121	0	0
SPINK1 General Cancer Pathway	0.258	-1.5	-0.471	-1.414	-0.333	1.89
PDGF Signaling	0.229	-1.789	-0.688	-1.667	-0.333	1.155
SPINK1 Pancreatic Cancer Pathway	0.378	-1.897	0.832	0	2.714	0
Inhibition of ARE-Mediated mRNA Degradation Pathway	-0.426	-0.707	-2.353	-0.535	-0.905	0.894
Endocannabinoid Developing Neuron Pathway	0.258	-1.732	-1.091	-1.897	-0.832	0
Relaxin Signaling	-1.732	-0.894	0	-2.121	-0.378	0.632
Nitric Oxide Signaling in the Cardiovascular System	-0.5	-1.698	-0.905	-1.897	0.447	0.302
IL-7 Signaling Pathway	0	-1.069	-1.155	-1.342	-1.89	-0.277
TGF-β Signaling	-0.535	-1.414	-2.236	0.707	-0.378	-0.447
MIF Regulation of Innate Immunity	-1.134	-0.535	-2.121	0	0	-1.89
PD-1, PD-L1 cancer immunotherapy pathway	-1	-1.698	1.569	-0.577	-0.378	0.447
PPARα/RXRα Activation	0	2.121	1.826	0	-0.5	1.155
HIPPO signaling	-0.447	1.387	-0.905	1.414	N/A	1.414
April Mediated Signaling	-2.121	-0.535	-1	-1.414	0.447	0
IL-17A Signaling in Gastric Cells	-1	-0.707	-2.449	-1.342	N/A	N/A
Erythropoietin Signaling Pathway	0.164	-0.667	0.539	-2.524	0.258	1.342
Growth Hormone Signaling	1.807	-1.897	0	0	-0.447	1.342
NRF2-mediated Oxidative Stress Response	-0.928	-0.686	-1.569	-1	-0.728	-0.577
Xenobiotic Metabolism CAR Signaling Pathway	-0.5	-0.218	1.606	-1.5	-0.5	-1.155
Lymphotoxin β Receptor Signaling	-1.265	-1.155	-1.667	-1	N/A	-0.378
UVB-Induced MAPK Signaling	-0.277	-1.508	-1.265	-1.414	0	1
Synaptic Long Term Potentiation	0	-1	-1.342	-1.508	0.302	-1.291
Gαi Signaling	0.258	-1.886	-0.943	N/A	-1	-1.342
CD27 Signaling in Lymphocytes	-1	-0.535	-0.378	-2.449	0	-1
Neuroprotective Role of THOP1 in Alzheimer's Disease	1	0	-2.121	0	-2.236	N/A
mTOR Signaling	-0.6	-1.512	-0.898	0	-2.309	0
Apoptosis Signaling	0.962	1.257	0.816	1	0.905	-0.302
Urate Biosynthesis/Inosine 5'-phosphate Degradation	-2.236	N/A	-2	-1	N/A	N/A
Th2 Pathway	-2.985	-0.728	-0.277	-1	N/A	0.229
NAD Signaling Pathway	0.535	-1.698	-0.447	-0.302	-1.897	0.333
HOTAIR Regulatory Pathway	0	1.225	-0.853	-2.84	0	0.258
IL-17A Signaling in Airway Cells	0	0.471	-0.775	-1.897	0.333	1.667
IL-3 Signaling	0	-1.633	-1.279	-0.632	-0.302	1.265
Pancreatic Adenocarcinoma Signaling	-0.5	-1.46	0	-1.941	-0.302	0.905
Endocannabinoid Neuronal Synapse Pathway	-0.816	-1.213	-0.728	0.707	0.302	-1.342
Toll-like Receptor Signaling	-1.134	-0.943	-1.732	-0.816	-0.447	0
Role of Hypercytokinemia/hyperchemokinemia in the Pathogenesis of Influenza	-1.897	-0.277	-2	-0.447	0.447	N/A
Role of MAPK Signaling in Promoting the Pathogenesis of Influenza	-0.688	-0.898	-1.46	-1.414	0.302	-0.277
Xenobiotic Metabolism AHR Signaling Pathway	-1.265	0.577	0	-2.333	0	-0.816
PFKFB4 Signaling Pathway	0	-0.775	-2.333	-1.414	N/A	-0.447
Osteoarthritis Pathway	-1.069	-1.569	-1.89	-0.408	0	0
Role of NFAT in Cardiac Hypertrophy	-0.392	-0.898	-1.061	-1.5	-0.535	-0.535
STAT3 Pathway	0.775	-1.886	-1.342	-0.277	-0.302	0.333
Bladder Cancer Signaling	0	-2.121	-1.414	N/A	-1.342	N/A
Aryl Hydrocarbon Receptor Signaling	-1.807	-0.218	-1.414	-0.632	0	0.775
Sperm Motility	0.258	0	-0.816	-1	-2	0.707
Endocannabinoid Cancer Inhibition Pathway	-1	-0.378	-1.528	0.5	0.535	-0.832
WNT/β-catenin Signaling	0.832	1	-0.302	-0.302	0	2.309
Dilated Cardiomyopathy Signaling Pathway	1.807	0.577	0	-0.816	1.134	0.378
Role of Pattern Recognition Receptors in Recognition of Bacteria and Viruses	0	-1.147	-1.886	-1.667	0	N/A
Induction of Apoptosis by HIV1	-0.5	-0.5	-0.535	-1.342	-0.378	-1.414
Dopamine-DARPP32 Feedback in cAMP Signaling	0.408	-0.186	0	-2.111	1	-0.943
eNOS Signaling	0.447	-0.243	0.832	-0.632	-1.414	1
VDR/RXR Activation	0.535	1.134	0.816	1.633	0.447	0
Cell Cycle: G1/S Checkpoint Regulation	1.414	-0.378	1.134	N/A	0.816	0.816
Cyclins and Cell Cycle Regulation	-1	0.632	-0.447	0	-1.342	1.134
JAK/STAT Signaling	-0.756	-1.4	-1.225	-0.577	0	0.577
IL-17 Signaling	-0.229	-1.3	-2.268	-0.447	0.277	0
Amyotrophic Lateral Sclerosis Signaling	1.387	-0.535	0.905	-0.816	-0.816	0
ATM Signaling	-1.342	0.243	-1	0.707	0.447	0.707
Role of MAPK Signaling in Inhibiting the Pathogenesis of Influenza	-0.905	-0.447	-1.5	-0.378	0.816	0.378
Estrogen-Dependent Breast Cancer Signaling	0.277	-1.886	-0.577	-1.265	0	-0.378
Telomerase Signaling	-0.243	-1.606	-0.688	-0.378	-1.134	0.333
WNT/Ca+ pathway	-1.342	-0.333	N/A	-1.667	1	N/A
Small Cell Lung Cancer Signaling	-1.941	-0.535	0	-0.447	-1	0.333
Sumoylation Pathway	0.655	-2.4	0.894	0	0	0.277
GPCR-Mediated Nutrient Sensing in Enteroendocrine Cells	-0.535	-0.277	-1	-0.447	-1.134	-0.816
Role of RIG1-like Receptors in Antiviral Innate Immunity	-1.633	0.378	-1.342	-0.816	N/A	N/A
FcγRIIB Signaling in B Lymphocytes	1.732	-1.265	0.632	N/A	N/A	0.447
PEDF Signaling	0.258	-0.943	-0.894	-0.816	-0.707	-0.302
Interferon Signaling	0	-0.632	0.577	1.342	-1.342	0
Neuropathic Pain Signaling In Dorsal Horn Neurons	0.577	-1.387	0	-1.134	-0.447	0.333
Androgen Signaling	-1.698	0	-0.707	-1	0	0.447
Cardiac β-adrenergic Signaling	-0.258	1.291	-1.265	0	1	0
Mitotic Roles of Polo-Like Kinase	-1.342	-0.447	1	N/A	-1	N/A
Inhibition of Angiogenesis by TSP1	N/A	0.302	-1.633	-0.816	1	0
Semaphorin Neuronal Repulsive Signaling Pathway	-0.894	-0.392	-0.2	0.378	-0.277	-1.604
Melanoma Signaling	0.302	-1.069	-1.155	N/A	-0.378	0.816
TWEAK Signaling	-0.333	0.577	1	-1.342	N/A	0.447
Guanosine Nucleotides Degradation III	N/A	1	-1.342	-1.342	N/A	N/A
Th1 Pathway	-0.192	-0.471	-0.655	0	0.816	-1.528
Role of CHK Proteins in Cell Cycle Checkpoint Control	N/A	-1.134	0.447	-1	N/A	-1
Apelin Adipocyte Signaling Pathway	-0.378	-1.604	-0.832	-0.333	0	0.378
Antiproliferative Role of Somatostatin Receptor 2	0	-2.111	-0.535	N/A	-0.378	0.378
CDK5 Signaling	-0.243	-0.655	0	-1	-0.302	-1.155
Angiopoietin Signaling	-0.333	0.5	0	-2	0	0.378
IL-9 Signaling	-0.302	0	0.378	-0.378	1	1.134
Role of PKR in Interferon Induction and Antiviral Response	-0.6	0.686	-0.928	-0.728	0.243	0
Amyloid Processing	0	1.134	-2	N/A	0	N/A
IL-22 Signaling	0.447	0	-1.414	-0.816	0.447	N/A
Activation of IRF by Cytosolic Pattern Recognition Receptors	-0.632	0.832	-0.832	-0.378	0.447	0
CDP-diacylglycerol Biosynthesis I	N/A	-0.816	-2.236	N/A	N/A	N/A
GP6 Signaling Pathway	0.688	0	-1.155	0.832	0	-0.333
Calcium Transport I	-1	N/A	-2	N/A	N/A	N/A
Adenosine Nucleotides Degradation II	N/A	N/A	-2	-1	N/A	N/A
Dermatan Sulfate Degradation (Metazoa)	N/A	-2	-1	N/A	N/A	N/A
Glutaryl-CoA Degradation	-2	N/A	1	N/A	N/A	N/A
IL-15 Production	-0.535	0.535	0	-1.5	0	0.378
Huntington's Disease Signaling	-0.2	-0.447	0.2	0.302	-1.134	0.632
Fatty Acid β-oxidation I	N/A	-1.89	1	N/A	N/A	N/A
Inflammasome pathway	-2.449	0.378	0	N/A	N/A	N/A
Glutathione-mediated Detoxification	N/A	N/A	N/A	-2	-0.816	N/A
Pyrimidine Ribonucleotides Interconversion	0	-1.89	-0.447	N/A	-0.447	N/A
Pyrimidine Ribonucleotides De Novo Biosynthesis	0	-1.89	-0.447	N/A	-0.447	N/A
Oncostatin M Signaling	0	-1.069	-0.277	0	-0.378	1
Endoplasmic Reticulum Stress Pathway	N/A	-0.378	-1.342	N/A	1	N/A
Kinetochore Metaphase Signaling Pathway	1.387	0.632	N/A	N/A	-0.333	0.333
Phosphatidylglycerol Biosynthesis II (Non-plastidic)	N/A	-0.378	-2.236	N/A	N/A	N/A
Chondroitin Sulfate Degradation (Metazoa)	N/A	-2	-0.447	N/A	N/A	N/A
Tryptophan Degradation III (Eukaryotic)	-2	N/A	0.447	N/A	N/A	N/A
MYC Mediated Apoptosis Signaling	0.775	0	0	0	-0.816	0.707
UDP-N-acetyl-D-glucosamine Biosynthesis II	N/A	N/A	N/A	-2.236	N/A	N/A
Remodeling of Epithelial Adherens Junctions	N/A	-0.302	-1.414	N/A	N/A	-0.333
FAT10 Signaling Pathway	N/A	-2	0	N/A	N/A	N/A
Dolichyl-diphosphooligosaccharide Biosynthesis	N/A	N/A	-2	N/A	N/A	N/A
Complement System	N/A	N/A	-1.633	N/A	N/A	N/A
Glutathione Redox Reactions I	N/A	-1	0	N/A	-0.447	N/A
Inhibition of Matrix Metalloproteases	N/A	N/A	0	1.414	N/A	N/A
Notch Signaling	N/A	-1.414	N/A	N/A	N/A	N/A
Superpathway of Cholesterol Biosynthesis	N/A	-0.447	0.816	N/A	0	N/A
Cell Cycle: G2/M DNA Damage Checkpoint Regulation	0	-0.333	-0.707	N/A	0	0
nNOS Signaling in Neurons	N/A	1	0	N/A	N/A	N/A
Role of BRCA1 in DNA Damage Response	N/A	N/A	N/A	N/A	-1	N/A
Estrogen-mediated S-phase Entry	N/A	N/A	N/A	N/A	-1	0
RAN Signaling	N/A	-1	N/A	N/A	N/A	N/A
Assembly of RNA Polymerase I Complex	N/A	N/A	N/A	N/A	-1	N/A
Granzyme B Signaling	-1	0	N/A	N/A	N/A	N/A
D-myo-inositol (1,3,4)-trisphosphate Biosynthesis	N/A	N/A	-0.816	N/A	N/A	N/A
Superpathway of D-myo-inositol (1,4,5)-trisphosphate Metabolism	N/A	N/A	-0.707	N/A	N/A	N/A
1D-myo-inositol Hexakisphosphate Biosynthesis II (Mammalian)	N/A	N/A	-0.447	N/A	N/A	N/A
Role of JAK1, JAK2 and TYK2 in Interferon Signaling	0	-0.447	0	N/A	N/A	N/A
Antigen Presentation Pathway	N/A	N/A	N/A	N/A	N/A	N/A
Dopamine Receptor Signaling	N/A	N/A	N/A	N/A	N/A	N/A
Ascorbate Recycling (Cytosolic)	N/A	N/A	N/A	N/A	N/A	N/A
MSP-RON Signaling Pathway	N/A	N/A	N/A	N/A	N/A	N/A
Superpathway of Serine and Glycine Biosynthesis I	N/A	N/A	N/A	N/A	N/A	N/A
S-methyl-5-thio-α-D-ribose 1-phosphate Degradation	N/A	N/A	N/A	N/A	N/A	N/A
Caveolar-mediated Endocytosis Signaling	N/A	N/A	N/A	N/A	N/A	N/A
Th1 and Th2 Activation Pathway	N/A	N/A	N/A	N/A	N/A	N/A
Inositol Pyrophosphates Biosynthesis	N/A	N/A	N/A	N/A	N/A	N/A
Oleate Biosynthesis II (Animals)	N/A	N/A	N/A	N/A	N/A	N/A
IL-12 Signaling and Production in Macrophages	N/A	N/A	N/A	N/A	N/A	N/A
GADD45 Signaling	N/A	N/A	N/A	N/A	N/A	N/A
Xanthine and Xanthosine Salvage	N/A	N/A	N/A	N/A	N/A	N/A
Docosahexaenoic Acid (DHA) Signaling	N/A	N/A	N/A	N/A	N/A	N/A
Guanine and Guanosine Salvage I	N/A	N/A	N/A	N/A	N/A	N/A
Glutathione Redox Reactions II	N/A	N/A	N/A	N/A	N/A	N/A
Role of Macrophages, Fibroblasts and Endothelial Cells in Rheumatoid Arthritis	N/A	N/A	N/A	N/A	N/A	N/A
Cellular Effects of Sildenafil (Viagra)	N/A	N/A	N/A	N/A	N/A	N/A
Glucocorticoid Receptor Signaling	N/A	N/A	N/A	N/A	N/A	N/A
Cleavage and Polyadenylation of Pre-mRNA	N/A	N/A	N/A	N/A	N/A	N/A
Arginine Degradation I (Arginase Pathway)	N/A	N/A	N/A	N/A	N/A	N/A
Histamine Biosynthesis	N/A	N/A	N/A	N/A	N/A	N/A
S-adenosyl-L-methionine Biosynthesis	N/A	N/A	N/A	N/A	N/A	N/A
N-acetylglucosamine Degradation II	N/A	N/A	N/A	N/A	N/A	N/A
Adenine and Adenosine Salvage I	N/A	N/A	N/A	N/A	N/A	N/A
Atherosclerosis Signaling	N/A	N/A	N/A	N/A	N/A	N/A
Hepatic Cholestasis	N/A	N/A	N/A	N/A	N/A	N/A
FAK Signaling	N/A	N/A	N/A	N/A	N/A	N/A
Arsenate Detoxification I (Glutaredoxin)	N/A	N/A	N/A	N/A	N/A	N/A
IL-17A Signaling in Fibroblasts	N/A	N/A	N/A	N/A	N/A	N/A
Hepatic Fibrosis / Hepatic Stellate Cell Activation	N/A	N/A	N/A	N/A	N/A	N/A
Adenine and Adenosine Salvage III	N/A	N/A	N/A	N/A	N/A	N/A
IL-4 Signaling	N/A	N/A	N/A	N/A	N/A	N/A
N-acetylglucosamine Degradation I	N/A	N/A	N/A	N/A	N/A	N/A
Cell Cycle Regulation by BTG Family Proteins	N/A	N/A	N/A	N/A	N/A	N/A
Gap Junction Signaling	N/A	N/A	N/A	N/A	N/A	N/A
Hereditary Breast Cancer Signaling	N/A	N/A	N/A	N/A	N/A	N/A
Regulation of the Epithelial-Mesenchymal Transition Pathway	N/A	N/A	N/A	N/A	N/A	N/A
Glutamine Biosynthesis I	N/A	N/A	N/A	N/A	N/A	N/A
GABA Receptor Signaling	N/A	N/A	N/A	N/A	N/A	N/A
NADH Repair	N/A	N/A	N/A	N/A	N/A	N/A
Transcriptional Regulatory Network in Embryonic Stem Cells	N/A	N/A	N/A	N/A	N/A	N/A
Role of JAK1 and JAK3 in γc Cytokine Signaling	N/A	N/A	N/A	N/A	N/A	N/A
Pentose Phosphate Pathway	N/A	N/A	N/A	N/A	N/A	N/A
Serine Biosynthesis	N/A	N/A	N/A	N/A	N/A	N/A
Arginine Biosynthesis IV	N/A	N/A	N/A	N/A	N/A	N/A
Prostate Cancer Signaling	N/A	N/A	N/A	N/A	N/A	N/A
Apelin Muscle Signaling Pathway	N/A	N/A	N/A	N/A	N/A	N/A
Tetrahydrobiopterin Biosynthesis II	N/A	N/A	N/A	N/A	N/A	N/A
Role of MAPK Signaling in the Pathogenesis of Influenza	N/A	N/A	N/A	N/A	N/A	N/A
Clathrin-mediated Endocytosis Signaling	N/A	N/A	N/A	N/A	N/A	N/A
UDP-N-acetyl-D-galactosamine Biosynthesis II	N/A	N/A	N/A	N/A	N/A	N/A
G Protein Signaling Mediated by Tubby	N/A	N/A	N/A	N/A	N/A	N/A
Oxidized GTP and dGTP Detoxification	N/A	N/A	N/A	N/A	N/A	N/A
Eumelanin Biosynthesis	N/A	N/A	N/A	N/A	N/A	N/A
Agranulocyte Adhesion and Diapedesis	N/A	N/A	N/A	N/A	N/A	N/A
Role of JAK2 in Hormone-like Cytokine Signaling	N/A	N/A	N/A	N/A	N/A	N/A
Cancer Drug Resistance By Drug Efflux	N/A	N/A	N/A	N/A	N/A	N/A
Phenylalanine Degradation IV (Mammalian, via Side Chain)	N/A	0	N/A	N/A	N/A	N/A
Acetyl-CoA Biosynthesis III (from Citrate)	N/A	N/A	N/A	N/A	N/A	N/A
B Cell Development	N/A	N/A	N/A	N/A	N/A	N/A
Protein Ubiquitination Pathway	N/A	N/A	N/A	N/A	N/A	N/A
Role of Tissue Factor in Cancer	N/A	N/A	N/A	N/A	N/A	N/A
Mechanisms of Viral Exit from Host Cells	N/A	N/A	N/A	N/A	N/A	N/A
Tetrahydrobiopterin Biosynthesis I	N/A	N/A	N/A	N/A	N/A	N/A
Xenobiotic Metabolism Signaling	N/A	N/A	N/A	N/A	N/A	N/A
D-myo-inositol (1,4,5)-trisphosphate Degradation	N/A	N/A	0	N/A	N/A	N/A
Role of Osteoblasts, Osteoclasts and Chondrocytes in Rheumatoid Arthritis	N/A	N/A	N/A	N/A	N/A	N/A
Rapoport-Luebering Glycolytic Shunt	N/A	N/A	N/A	N/A	N/A	N/A
Ceramide Biosynthesis	N/A	N/A	N/A	N/A	N/A	N/A
Virus Entry via Endocytic Pathways	N/A	N/A	N/A	N/A	N/A	N/A
Inosine-5'-phosphate Biosynthesis II	N/A	N/A	N/A	N/A	N/A	N/A
Mitochondrial Dysfunction	N/A	N/A	N/A	N/A	N/A	N/A
Molecular Mechanisms of Cancer	N/A	N/A	N/A	N/A	N/A	N/A
Primary Immunodeficiency Signaling	N/A	N/A	N/A	N/A	N/A	N/A
Semaphorin Signaling in Neurons	N/A	N/A	N/A	N/A	N/A	N/A
Phenylethylamine Degradation I	N/A	N/A	N/A	N/A	N/A	N/A
Chondroitin and Dermatan Biosynthesis	N/A	N/A	N/A	N/A	N/A	N/A
Iron homeostasis signaling pathway	N/A	N/A	N/A	N/A	N/A	N/A
Circadian Rhythm Signaling	N/A	N/A	N/A	N/A	N/A	N/A
Axonal Guidance Signaling	N/A	N/A	N/A	N/A	N/A	N/A
Role of p14/p19ARF in Tumor Suppression	N/A	0	N/A	N/A	N/A	N/A
Vitamin-C Transport	N/A	0	0	N/A	N/A	N/A
Formaldehyde Oxidation II (Glutathione-dependent)	N/A	N/A	N/A	N/A	N/A	N/A
Nucleotide Excision Repair Pathway	N/A	N/A	N/A	N/A	N/A	N/A
Role of JAK family kinases in IL-6-type Cytokine Signaling	N/A	N/A	N/A	N/A	N/A	N/A
DNA Methylation and Transcriptional Repression Signaling	N/A	N/A	N/A	N/A	N/A	N/A
Superoxide Radicals Degradation	N/A	N/A	N/A	N/A	N/A	N/A
Tumoricidal Function of Hepatic Natural Killer Cells	0	N/A	N/A	N/A	N/A	N/A
Role of IL-17A in Arthritis	N/A	N/A	N/A	N/A	N/A	N/A
Mismatch Repair in Eukaryotes	N/A	N/A	N/A	N/A	N/A	N/A
Chronic Myeloid Leukemia Signaling	N/A	N/A	N/A	N/A	N/A	N/A
Sertoli Cell-Sertoli Cell Junction Signaling	N/A	N/A	N/A	N/A	N/A	N/A
Spermine and Spermidine Degradation I	N/A	N/A	N/A	N/A	N/A	N/A
Granulocyte Adhesion and Diapedesis	N/A	N/A	N/A	N/A	N/A	N/A
TR/RXR Activation	N/A	N/A	N/A	N/A	N/A	N/A
Adipogenesis pathway	N/A	N/A	N/A	N/A	N/A	N/A
Parkinson's Signaling	N/A	N/A	N/A	N/A	N/A	N/A
IL-10 Signaling	N/A	N/A	N/A	N/A	N/A	N/A
L-cysteine Degradation III	N/A	N/A	N/A	N/A	N/A	N/A
Germ Cell-Sertoli Cell Junction Signaling	N/A	N/A	N/A	N/A	N/A	N/A
Tight Junction Signaling	N/A	N/A	N/A	N/A	N/A	N/A
Phagosome Maturation	N/A	N/A	N/A	N/A	N/A	N/A
RAR Activation	N/A	N/A	N/A	N/A	N/A	N/A
