## Supplementary material for "Netrin G1 Ligand is a new stromal immunomodulator that promotes pancreatic cancer": Sup Table 1

### Sheet: FCCC
Case	IHC score	OS	OS sensor
#	Fibroblastic NGL1	months	alive =0 / expired=1
1	0.5	12	1
2	0	36	1
3	0	12	1
4	0	12	1
5	0	72	1
6	0	24	1
7	0	72	1
8	0	12	1
9	0	48	1
10	0	120	1
11	1	36	1
12	0	2	1
13	0	167	0
14	0.25	12	1
15	0	24	1
16	0	12	1
17	0	24.1667	1
18	0.5	15.9	1
19	0	47.8	1
20	0	32.9667	1
21	0	31	1
22	0	20.1667	1
23	0	5	1
24	0.25	133	0
25	0	98	0
26	0	15.4	1
27	0	19.1333	1
28	0	64.8667	1
29	0	16.7333	1
30	0	45.7333	1
31	0	72.9667	1
32	1	65	1
33	0.5	30.2333	1
34	1	26.6333	1
35	1	114	0
36	0	17.8667	1
37	1	16.1667	1
38	2	27.9	1
39	1	109	0
40	0	17.0667	1
41	0	74.2	1
42	1	28.3	1
43	1	75	0
44	1	15.5333	1
45	0.5	17.5333	1
46	0	12	1
47	1	14.0333	1
48	0.75	67	0
49	1	34.5333	1
50	1.5	36	1
53	1	12	1
54	2	4	1
55	1	15.6333	1
56	0.5	181	0
57	0	48	1
58	0	15.4333	1
59	2	21.4	1
60	0	45.7	1
61	1	36	1
62	2	14.6	1
64	0	94	0
65	0.5	12	1
66	0.25	48	1
67	0	18.6333	1
68	0.5	30.9	1
69	0.5	39.2333	1
70	0	20.1333	1
71	1.5	20.1333	1
72	2	15.3333	1
73	1	20.2333	1
74	0	63	0
75	2	48	1
76	0	111.433	1
77	1.5	12	1
78	0.25	12	1
79	0	7.86667	1
80	2	12	1
N= 77	*Cases 51, 52, 63 had secondary tumors and were removed from the analysis

### Sheet: MDA
Case	IHC score	IHC score	OS	OS censor
#	Fibroblastic NGL1	Immune NGL-1	months	alive =0 / expired=1
1	0	0	71.4082	0
2	0	N/A	36.2301	1
3	0	0	29.3589	1
4	0	0	19.8904	1
5	0	0	7.36438	1
6	0	0	17.9507	1
7	0	0	0.427397	0
8	0	0	128.844	0
9	0	N/A	18.937	1
10	0	0	12.7233	1
11	0.5	0.5	10.389	1
12	0	0.25	9.6	1
13	0	3	7.69315	1
14	0	0.5	25.4137	1
15	1	1.5	14.0384	0
16	0.25	0	7.69315	0
17	1	0.25	4.17534	1
18	0.75	1.25	78.3781	1
19	1.25	0.5	44.2521	1
20	0.5	0.5	41.5562	0
21	0.25	1	35.0466	1
22	0	0.5	33.1397	1
23	0	N/A	26.5315	1
24	0.5	0.75	22.5205	1
25	0	1	21.2055	1
26	0.25	1	17.6877	1
27	0.5	0.25	15.8795	1
28	0	1	10.6521	1
29	0.25	1	10.389	1
30	0.5	0.5	43.2	1
31	0.5	0.5	82.8822	1
32	0.5	1	76.4384	0
33	0	0	41.3918	1
34	0	0	38.2685	1
35	0.5	0.5	24.9863	1
36	0.75	1.5	20.2521	1
37	0	0.75	18.3781	1
38	0.5	0.5	17.7534	1
39	1.25	2	13.2822	1
40	0.5	2	236.252	0
41	0.5	1	120.395	0
42	2.5	2	63.2219	0
43	0	N/A	40.6027	1
44	0.5	1	33.5342	1
45	1	1.5	25.3151	1
46	0.5	N/A	21.2055	1
47	0.25	N/A	18.5096	0
48	1	1	16.8658	1
49	0.75	1	14.4329	1
50	0.5	0.25	10.4548	0
51	1	1.5	6.18082	1
52	1	1	5.81918	1
53	0.25	1	5.29315	1
54	0.25	N/A	25.2164	1
55	0.25	1	11.7041	1
56	1.5	2	7.52877	1
57	1	0.75	51.0247	1
58	0.5	N/A	31.6274	1
59	N/A	N/A	44.1205	1
60	N/A	N/A	33.4356	1
61	0.5	0.5	4.66849	0
62	0.75	1	78.0493	0
63	0.5	0.75	61.3808	0
64	0	1	60.5918	0
65	0.25	0.5	29.4247	1
66	0	N/A	27.5836	1
67	0.5	1	7.6274	1
68	0.5	1	7.6274	1
69	0.75	1	56.7452	1
70	0	1	41.1945	0
71	0.75	0.75	32.2192	0
72	0.5	0.25	29.6548	0
73	0.5	1	12.4932	1
74	0.5	0.25	154.027	0
75	0.5	0.75	26.8932	1
76	1.25	1.5	22.389	1
77	0.25	N/A	18.2137	1
78	1.5	1	9.0411	0
79	0.75	1.5	55.989	0
80	0.5	0	21.7644	1
81	2	2	137.26	0
82	0	2	96.263	0
83	0.75	1	32.7123	1
84	0.25	1	26.2685	0
85	0	0	15.5507	1
86	0.25	0.25	14.6301	1
87	1	0.75	10.7507	1
88	0.75	0.75	9.50137	1
89	1	1	7.79178	0
90	1	0.25	69.5014	1
91	0.5	1	34.4877	1
92	0.75	1.5	12.263	1
93	0.5	1	9.96164	1
94	1	0.75	8.21918	1
95	1	N/A	5.42466	1
96	0	0	35.9014	0
97	1.5	1	20.1863	1
98	1.5	1.5	11.6712	1
99	0.75	0.5	21.8301	1
100	2.5	1	9.89589	1
101	1	0.5	16.8	0
102	0.75	1	70.9479	0
103	1	0.5	10.1589	1
104	0	1	37.1178	1
105	1.5	0.5	19.463	1
106	2	2	18.7397	1
107	2	2.5	17.6877	1
108	1	0.75	17.1945	1
109	1	0.25	13.4466	1
110	1	1	11.1123	0
111	2	1	8.12055	1
112	1.25	1	41.1616	0
113	1.5	1	4.33973	1
114	1	0	74.8274	1
115	0.25	1.5	42.6411	1
116	1	1	11.3096	1
117	1.5	1	236.515	0
118	0.75	1	12.0986	1
119	1.5	N/A	51.6822	1
120	1.5	2	67.7589	1
121	1.25	0.5	20.9425	1
122	1	N/A	25.6767	1
123	2	1	9.99452	1
124	N/A	N/A	32.811	0
125	1	2	21.7644	0
126	N/A	N/A	14.5973	1
127	0.25	1	12.6904	1
128	1.25	2	23.3753	1
129	N/A	N/A	207.123	0
130	2	2	12.6904	1
131	2.5	2	72.1973	1
132	1.5	1	5.2274	1
133	1.5	0.5	16.0438	1
134	0.5	0	105.666	0
135	0.5	1	13.4137	1
136	1	1	65.1616	1
137	2	1	26.137	1
138	0.5	3	4.17534	1
139	2	3	64.2411	1
140	2	2	33.6986	1
141	1	2	25.0192	1
142	2	N/A	38.8603	1
143	N/A	N/A	139.66	0
*N/A: Core quality poor/unscorable
